# Metabolic rate is negatively linked to adult survival but does not explain latitudinal differences in songbirds

**DOI:** 10.1101/721779

**Authors:** Andy J. Boyce, James C. Mouton, Penn Lloyd, Blair O. Wolf, Thomas E. Martin

## Abstract

Survival rates vary dramatically among species and predictably across latitudes, but causes of this variation are unclear. The rate of living hypothesis posits that physiological damage from metabolism causes species with faster metabolic rates to exhibit lower survival rates. However, whether increased survival commonly observed in tropical and south temperate latitudes is associated with slower metabolic rate remains unclear. We compared metabolic rates and annual survival rates across 46 species that we measured, and 147 species from literature data across northern, southern, and tropical latitudes. High metabolic rates were associated with lower survival but latitude had substantial direct effects on survival independent of metabolism. The inability of metabolic rate to explain latitudinal variation in survival suggests 1) that species may evolve physiological mechanisms that mitigate physiological damage from cellular metabolism, and 2) a larger role of extrinsic environmental, rather than intrinsic metabolic, causes of latitudinal differences in mortality.
