## Supplementary material for "Metabolic rate is negatively linked to adult survival but does not explain latitudinal differences in songbirds": BMR Survival Literature Data

### Sheet: rmr_survival_2sites_nowavi
		Metabolism					Mortality probability
	Species	Mass (g)	BMR (W)	N	Source		Rate (Yr-1)	Source
Temperate
	Acanthorhynchus tenuirostris	9.7	0.25	6	Weathers et al. 1996		0.4	Macfarland & Ford 1987
	Acrocephalus arundinaceus	21.9	0.26	4	Hails 1983		0.41	Peach et al. 2001
	Acrocephalus schoenobaenus	11.5	0.218	3	Kendeigh et al. 1977		0.627	Martin & Clobert 1996
	Aegithalos caudatus	8.9	0.199	17	Makarieva et al. 2008		0.534	Martin & Clobert 1996
	Agelaius phoeniceus	47.1	0.56	-	Wiersma et al. 2007		0.47	Martin 1995
	Alauda arvensis	31.7	0.72	14	Tieleman et al. 2002		0.335	Martin & Clobert 1996
	Ammodramus savannarum	13.8	0.178	3	Yarbrough 1971		0.4	Martin 1995
	Anthus pratensis	18.9	0.3	3	Kendeigh et al. 1977		0.58	Martin & Clobert 1996
	Anthus trivialis	19.7	0.34	5	Kendeigh et al. 1977		0.571	Martin & Clobert 1996
	Cardinalis cardinalis	40.5	0.5	8	Hinds & Calder 1973		0.439	Martin 1995
	Carduelis chloris	28.2	0.47	17	Kendeigh et al. 1977		0.512	Martin & Clobert 1996
	Carduelis tristis	13.6	0.334	-	Dawson & Carey 1976		0.56	Middleton & Webb 1984
	Carpodacus mexicanus	20.4	0.31	13	Weathers 1981		0.448	Martin 1995
	Catharus ustulatus	28.2	0.43	38	Londono et al. 2015		0.65	Martin 1995
	Dendroica coronata	11.5	0.189	4	Yarbrough 1971		0.494	Martin et al. 2015
	Emberiza citrinella	26.8	0.436	27	Makarieva et al. 2008		0.47	Martin & Clobert 1996
	Emberiza schoeniclus	17.6	0.3	3	Kendeigh et al. 1977		0.49	Martin & Clobert 1996
	Empidonax virescens	12.3	0.18	7	Yarbrough 1971		0.54	Martin 1995
	Erithacus rubecula	15.5	0.28	1	Daan et al. 1990		0.516	Martin & Clobert 1996
	Ficedula hypoleuca	11.7	0.232	9	Kendeigh et al. 1977		0.501	Martin & Clobert 1996
	Fringilla coelebs	21	0.373	35	Makarieva et al. 2008		0.435	Martin & Clobert 1996
	Geothlypis trichas	10.6	0.17	4	Yarbrough 1971		0.458	Martin 1995
	Hippolais icterina	12.5	0.252	6	Kendeigh et al. 1977		0.5	Martin & Clobert 1996
	Hirundo rustica	18	0.315	4	Makarieva et al. 2008		0.626	Martin & Clobert 1996
	Junco hyemalis	18	0.295	12	Weathers & Sullivan 1993		0.435	Martin 1995
	Lichmera indistincta	9	0.208	12	Collins et al. 1980		0.44	Robertson & Woodall 1987
	Melanerpes formicivorus	73.1	0.737	4	Weathers et al. 1990		0.254	Martin 1995
	Melithreptus lunatus	14.3	0.25	-	Vitali et al. 1999		0.42	Rowley & Russell 1991
	Melospiza melodia	19.1	0.25	7	Yarbrough 1971		0.446	Martin 1995
	Mimus polyglottos	44.2	0.679	-	Wiersma et al. 2007		0.51	Martin 1995
	Mniotilta varia	8.2	0.125	1	Yarbrough 1971		0.455	Dugger et al. 2004
	Motacilla alba	18	0.3	8	Makarieva et al. 2008		0.507	Martin & Clobert 1996
	Motacilla flava	14.7	0.257	2	Kendeigh et al. 1977		0.517	Martin & Clobert 1996
	Parus atricapillus	10.3	0.252	-	Rising & Hudson 1974		0.597	Martin 1995
	Parus major	18	0.324	10	Hissa & Palonkangas 1970		0.514	Martin & Clobert 1996
	Passer domesticus	24.2	0.28	1	Daan et al. 1990		0.45	Martin & Clobert 1996
	Passer montanus	17.5	0.2	10	Hails 1983		0.561	Martin & Clobert 1996
	Passerculus sandwichensis	15.9	0.221	6	Williams & Hansell 1981		0.515	Martin 1995
	Phoenicurus phoenicurus	13	0.232	4	Kendeigh et al. 1977		0.565	Martin & Clobert 1996
	Phylloscopus collybita	8.2	0.165	6	Kendeigh et al. 1977		0.62	Martin & Clobert 1996
	Phylloscopus trochilus	10.7	0.208	7	Kendeigh et al. 1977		0.639	Martin & Clobert 1996
	Pica pica	158.9	1.2	9	Hayworth & Weathers 1984		0.33	Martin & Clobert 1996
	Picoides pubescens	21.7	0.383	4	Liknes & Swanson 1996		0.396	Martin 1995
	Pooectes gramineus	21.5	0.27	8	Yarbrough 1971		0.5	Martin 1995
	Protonotaria citrea	12.8	0.199	3	Yarbrough 1971		0.565	Martin 1995
	Prunella modularis	16.8	0.324	4	Kendeigh et al. 1977		0.528	Martin & Clobert 1996
	Regulus regulus	5.5	0.184	22	Kendeigh et al. 1977		0.861	Martin & Clobert 1996
	Riparia riparia	13.6	0.232	3	Kendeigh et al. 1977		0.638	Martin & Clobert 1996
	Sayornis phoebe	21.6	0.344	4	Yarbrough 1971		0.688	Martin 1995
	Seiurus aurocapilla	19	0.24	5	Yarbrough 1971		0.362	Martin 1995
	Seiurus noveboracensis	18.7	0.278	3	Yarbrough 1971		0.353	Martin 1995
	Sialia mexicana	27.5	0.423	9	Mock 1991		0.517	Martin et al. 2015
	Sitta carolinensis	19.4	0.36	4	Liknes & Swanson 1996		0.574	Martin et al. 2015
	Spizella passerina	11.9	0.194	5	Yarbrough 1971		0.417	Martin 1995
	Spizella pusilla	13	0.264	5	Dutenhoffer & Swanson 1996		0.54	Martin 1995
	Sturnus vulgaris	75	0.877	13	Kendeigh et al. 1977		0.53	Martin & Clobert 1996
	Sylvia atricapilla	21.9	0.416	8	Kendeigh et al. 1977		0.507	Martin & Clobert 1996
	Sylvia borin	24.8	0.42	12	Kendeigh et al. 1977		0.457	Martin & Clobert 1996
	Sylvia curruca	10.6	0.199	8	Kendeigh et al. 1977		0.557	Martin & Clobert 1996
	Tachycineta bicolor	16.4	0.287	-	Wiersma et al. 2007		0.602	Martin 1995
	Troglodytes a. aedon	10.2	0.209	-	Wiersma et al. 2007		0.536	Martin et al. 2015
	Troglodytes troglodytes	9	0.213	16	Makarieva et al. 2008		0.647	Martin & Clobert 1996
	Turdus iliacus	58	0.722	9	Kendeigh et al. 1977		0.575	Martin & Clobert 1996
	Turdus merula	66.8	0.74	2	Daan et al. 1990		0.469	Martin & Clobert 1996
	Turdus migratorius	62.4	0.762	-	Wiersma et al. 2007		0.461	Martin et al. 2015
	Turdus philomelos	62.8	0.726	12	Makarieva et al. 2008		0.47	Martin & Clobert 1996
	Tyrannus tyrannus	35.7	0.436	1	Yarbrough 1971		0.567	Martin 1995
	Vireo olivaceus	16.2	0.238	-	Wiersma et al. 2007		0.447	Martin 1995
	Wilsonia citrina	12	0.211	4	Yarbrough 1971		0.453	Martin 1995
	Zonotrichia albicollis	20.2	0.278	6	Yarbrough 1971		0.457	Martin 1995
	Zonotrichia leucophrys	26.1	0.336	6	Yarbrough 1971		0.496	Martin 1995
	Zosterops lateralis	11	0.15	9	Maddocks & Geiser 1997		0.17	Willis 1974
Tropical
	Basileuterus tristriatus	12.6	0.25	11	Londono et al. 2015		0.236	Martin et al. 2015
	Cercomacra tyrannina	15.4	0.188	-	Wiersma et al. 2007		0.18	Morton & Stutchbury 2000
	Coereba flaveola	11	0.24	3	Londono et al. 2015		0.353	Johnston et al. 1997
	Conopophaga peruviana	24.5	0.34	4	Londono et al. 2015		0.43	Blake & Loiselle 2013
	Corythopis torquatus	18.7	0.28	5	Londono et al. 2015		0.36	Blake & Loiselle 2013
	Cyanocompsa cyanoides	25	0.38	3	Londono et al. 2015		0.57	Blake & Loiselle 2013
	Dendrocincla fuliginosa	33.1	0.37	9	Londono et al. 2015		0.233	Johnston et al. 1997
	Dendrocincla merula	52.8	0.62	11	Londono et al. 2015		0.29	Francis et al. 1999
	Formicarius analis	54.9	0.62	3	Londono et al. 2015		0.51	Karr et al. 1990
	Glyphorynchus spirurus	15.5	0.25	21	Londono et al. 2015		0.38	Blake & Loiselle 2013
	Gymnopithys bicolor	27.7	0.332	-	Wiersma et al. 2007		0.29	Willis 1974
	Henicorhina leucophrys	15.3	0.31	6	Londono et al. 2015		0.216	Martin et al. 2015
	Himatione sanguinea	13.5	0.3	8	Weathers et al. 1983		0.28	Ralph & Fancy 1994
	Hylophylax naevioides	16.1	0.238	-	Wiersma et al. 2007		0.41	Karr et al. 1990
	Lepidothrix coronata	10.6	0.2	20	Londono et al. 2015		0.39	Blake & Loiselle 2013
	Loxioides bailleui	36	0.463	12	Weathers & van Riper 1982		0.37	Lindsey et al. 1995
	Manacus vitellinus	15.5	0.232	7	Bartholomew et al. 1983		0.53	Karr et al. 1990
	Microcerculus marginatus	19.4	0.33	3	Londono et al. 2015		0.49	Blake & Loiselle 2013
	Mionectes oleagineus	11.4	0.18	7	Londono et al. 2015		0.49	Brawn et al. 1995
	Myadestes ralloides	28.8	0.39	7	Londono et al. 2015		0.288	Martin et al. 2015
	Myioborus miniatus	9.8	0.2	6	Londono et al. 2015		0.208	Martin et al. 2015
	Myrmoborus myotherinus	21.2	0.28	3	Londono et al. 2015		0.4	Blake & Loiselle 2013
	Myrmotherula axillaris	8.9	0.19	4	Londono et al. 2015		0.31	Blake & Loiselle 2013
	Phaethornis superciliosus	5.2	0.14	3	Londono et al. 2015		0.43	Stiles 1992
	Pipra fasciicauda	16.4	0.26	38	Londono et al. 2015		0.23	Francis et al. 1999
	Rhynchocyclus olivaceus	21	0.301	-	Wiersma et al. 2007		0.43	Karr et al. 1990
	Saltator maximus	44.8	0.547	-	Wiersma et al. 2007		0.39	Martin et al. 2015
	Thamnomanes ardesiacus	19.3	0.27	9	Londono et al. 2015		0.192	Jullien & Thiollay 1998
	Thamnomanes schistogynus	19.7	0.34	3	Londono et al. 2015		0.22	Francis et al. 1999
	Thamnophilus atrinucha	20.5	0.28	-	Wiersma et al. 2007		0.27	Karr et al. 1990
	Thamnophilus punctatus	21	0.343	-	Wiersma et al. 2007		0.46	Greenberg & Gradwohl 1986
	Thraupis palmarum	32.6	0.395	-	Wiersma et al. 2007		0.328	Johnston et al. 1997
	Todus mexicanus	6.1	0.11	26	Merola-Zwartjes & Ligon 2000		0.32	Faaborg & Arendt 1995
	Troglodytes a. musculus	13.3	0.212	-	Wiersma et al. 2007		0.408	Martin et al. 2015
	Turdus albicollis	51.3	0.46	15	Londono et al. 2015		0.34	Blake & Loiselle 2013
	Xiphorhynchus guttatus	60.1	0.52	7	Londono et al. 2015		0.243	Johnston et al. 1997
